# TMEM55B downregulation promotes neurodegeneration in Alzheimer’s disease models

**DOI:** 10.64898/2026.10.21.760809

**Authors:** Bidisha Roy, Viorica Raluca Contu, Maciej Jeziorek, Wilma J. Friedman, Ching-On Wong

## Abstract

Lysosomal distribution is critical for numerous biological functions within the cell, including protein degradation in autophagosomes, cholesterol homeostasis, and cell invasion. Changes in the positioning of lysosomes and dysregulation of lysosomal trafficking are known to contribute to different human pathologies, such as lysosomal storage disease, neurodegeneration, and cancer. Here we report the critical role of the lysosomal **T**ransmembrane **P**rotein **55B** (TMEM55B) in mediating neurodegeneration. Using human clinical-pathological datasets, transgenic flies and iPSC-derived neurons, we demonstrate that loss of function of dTMEM55 potentiates neuronal degeneration. We found that TMEM55B levels are lowered in severe Alzheimer’s Disease (AD) cases, validated from microarray, single neuron and total RNA Seq datasets from brain sections of the ROSMAP cohort. Our results demonstrates that loss of function of dTMEM55 results in accumulation of lysosomes in the fly’s larval neuronal axons, enhances Tau-mediated retinal degeneration, locomotory dysfunction, lethality, and cell death in the fly AD model. The iPSC-derived AD neurons exhibit reduced TMEM55B levels, autophagic flux defects and increased accumulation of phosphorylated Tau in the lysosomes, confirming the observations in the fly. Overall, our findings indicate that TMEM55B downregulation could contribute to neurodegeneration through defects in lysosomal transport, potentially hindering autophagic clearance of Tau. Our findings have significant relevance in validating the role of lysosomal proteins in normal lysosomal function and maintaining healthy neurons. This work supports continued research into lysosome-mediated neurodegeneration and may provide a basis for exploring potential therapeutic approaches for lysosome-associated neuronal disorders.

**Highlights:**

- TMEM55B expression is significantly reduced in postmortem brain tissues of patients with severe AD.
- Genetic loss of TMEM55B enhances Tau-mediated neurodegeneration in *Drosophila*, indicating a conserved neuroprotective function.
- TMEM55B regulates neuronal lysosomal positioning across species, and its loss disrupts lysosomal transport.
- iPSC-derived Alzheimer’s disease neurons exhibit late-stage TMEM55B downregulation concomitant with increased accumulation of pathological phosphorylated Tau.
- Impaired lysosomal trafficking provides a mechanistic link between TMEM55B loss and progressive neurodegeneration.
