## Supplementary material for "TMEM55B downregulation promotes neurodegeneration in Alzheimer’s disease models": "D:\NOD resubmission\NOD resubmission FINAL PACKAGE\FINAL SUBMISSION 2026\Table 1 DIOPT.zip": Table 1 DIOPT.xlsx

### Sheet: Sheet1
	TABLE 1	DIOPT-based identification of Drosophila orthologs for selected human genes associated with lysosomal and neurodegenerative pathways.
		Human Gene Name	Human Symbol	FlyBaseID	Fly Symbol	DIOPT Score	Rank	Best Score	Prediction Derived From
		TMEM55B	PIP4P1	FBgn0036058	CG6707	(13/18)	high	Yes	Compara, eggNOG, Hieranoid, Homologene, Inparanoid, OrthoDB, OrthoFinder, OrthoInspector, orthoMCL, Panther, Phylome, RoundUp, TreeFam
		Mucolipin TRP Cation Channel 1	MCOLN1 / TRPML1	FBgn0262516	Trpml	(12/18)	moderate	Yes	Compara, eggNOG, Hieranoid, Inparanoid, OMA, OrthoDB, OrthoFinder, OrthoInspector, orthoMCL, Phylome, RoundUp, TreeFam
		Microtubule Associated Protein Tau	MAPT	FBgn0266579	tau	(7/18)	high	Yes	eggNOG, OrthoFinder, OrthoInspector, orthoMCL, Panther, Phylome, RoundUp
