## Supplementary material for "TMEM55B downregulation promotes neurodegeneration in Alzheimer’s disease models": "D:\NOD resubmission\NOD resubmission FINAL PACKAGE\FINAL SUBMISSION 2026\Table 1 DIOPT.zip": Table 2 Fly Lines.xlsx

### Sheet: Sheet1
	TABLE 2	Drosophila fly lines and genetic reagents used in this study.
	Genotype	Source	Stock Number
	CG6707c01122/TM6Tb	Bloomington Drosophila Stock Center	BDSC#85012
	UAS CG6707 RNAi	Bloomington Drosophila Stock Center	BDSC#28316
	OK371 GAL4	Bloomington Drosophila Stock Center	BDSC#26160
	Elav Gal4; gl Tau 1.1	Bloomington Drosophila Stock Center	BDSC#51360
	gl Tau p301L	Bloomington Drosophila Stock Center	BDSC#51377
	UAS Tau 1.13	Bloomington Drosophila Stock Center	BDSC#51362
	UAS hLAMP1.HA	Bloomington Drosophila Stock Center	BDSC#86301
	C155 Gal4 or Elav Gal4	Bloomington Drosophila Stock Center	BDSC#458
	UAS dtmem55.mCherry	gift from C.O.Wong	N/A
	Trpml1 / TM6Tb	Bloomington Drosophila Stock Center	BDSC#28992
	UAS hTMEM55 1+2	gift from C.O.Wong	N/A
	UAS hTMEM55 3	gift from C.O.Wong	N/A
	UAS hTMEM55 4	gift from C.O.Wong	N/A
