## Supplementary material for "TMEM55B downregulation promotes neurodegeneration in Alzheimer’s disease models": "D:\NOD resubmission\NOD resubmission FINAL PACKAGE\FINAL SUBMISSION 2026\Table 1 DIOPT.zip": Table 3 Aging Curve.xlsx

### Sheet: Sheet1
	TABLE 3	Median lifespan (TD50) analysis of Drosophila genotypes used in aging studies.
		TD50 values (half life of the animals) of various genotypes tested:
		Genotype	TD50	No. of flies
		CG6707c / +	58	81
		Trpml 1 /+	55	67
		CG6707c / Trpml 1	41	76
