## Supplementary material for "TMEM55B downregulation promotes neurodegeneration in Alzheimer’s disease models": "D:\NOD resubmission\NOD resubmission FINAL PACKAGE\FINAL SUBMISSION 2026\Table 1 DIOPT.zip": Table 4 Reagents.xlsx

### Sheet: Sheet1
	TABLE 4	Reagents, antibodies, and chemical compounds used for molecular and cellular experiments.
	Antibody	Source	Application, Dilution
	Anti GFP, Rabbit	Thermofisher Scientific,Cat No. A11122	IHC: 1:500
	Anti GFP, Mouse	DSHB, Cat 12A6-s	IHC : 1: 100
	Anti Cleaved Caspase3, Rabbit	Cell Signaling Technology, Cat No. D175, 5A1E	IHC : 1:100; WB : 1:1000
	Anti Tau, Mouse	Thermofisher Scientific, Cat No. 13-6400	IHC : 1:100; WB : 1:1000
	Anti Tau, Rabbit	Abcam, Cat No. ab76128	IHC : 1:50 ; WB : 1:1000
	Anti Tau, Mouse	DSHB, Cat No. 5A6	WB : 1:1000
	Anti phospho-Tau (AT8), mouse,Phospho-Tau (Ser202, Thr205) Monoclonal Antibody	Thermofisher Scientific,Cat No. MN 1020	IHC : 1: 200; WB : 1:1000
	Anti HA, Mouse	Sigma, Cat No. H9658	IHC : 1: 200
	GAPDH, Mouse	Invitrogen, Cat No. MA5-15738-HRP	WB : 1: 2000
	Anti m-Cherry, Rabbit	Cell Signaling Technology, Cat No. 43590	IHC : 1: 200
	Anti Elav, Rat	DSHB, Cat No. 7E8A10	IHC : 1:20
	Anti HRP 647	Thermofisher Scientific, Cat No. A17331	IHC : 1:200
	Alexa anti mouse 488	Thermofisher Scientific, Cat No.A32723	IHC : 1:200
	Alexa anti Rabbit 488	Thermofisher Scientific, Cat No. A32731	IHC : 1:200
	Alexa anti mouse 568	Thermofisher Scientific, Cat No. A-11004	IHC : 1:200
	Alexa anti Rabbit 568	Thermofisher Scientific, Cat No. A-110011	IHC : 1:200
	Alexa anti Rat 488	Thermofisher Scientific, Cat No. A-A48262	IHC : 1:200
	Anti TMEM55B, Rabbit	ProteinTech, Cat No. 23992-1-AP	IHC : 1: 200; WB : 1:1000
	IR Dye 800CW, Goat anti mouse	Licor, Cat No. 926-32210	WB : 1: 10,000
	IR Dye 680LT, Goat anti rabbit	Licor, Cat No. 926-68021	WB : 1: 20,000
	Anti LAMP2, Mouse	DSHB, Cat No. H4B4	IHC : 1:20
	Anti Rab 7, Mouse	Cell Science Technology, Cat No. 95746	IHC : 1:100
	Anti MAP2, Chicken Abcam, Cat No. ab5392	Abcam, Cat No. ab5392	IHC : 1:500
	Beta-actin, Mouse	DSHB, Cat No. JLA20	WB : 1:1000
	OCT-4 antibody, Mouse	Santa Cruz Biotechnologt, Cat No. Sc - 5729	WB : 1:500
	Tuj-1 [anti-Neuronal Class IIIβ-Tubulin], Mouse	Covance, Cat No. MMS-435P	WB : 1:1000
	LC3 a/b, Rabbit	Cell Signaling Technology, Cat No. 4108	WB : 1 :1000
	Reagents	Source	Application
	SuperScriptTM Ⅳ First-Strand Synthesis System	Invitrogen, 18091050	RT PCR
	QuantiTect Reverse Transcription Kit	Qiagen, Cat No. 205313	RT PCR
	Luna Universal qPCR Master Mix	New England Biolabs, M3003L	RT PCR
	DeadEnd™ Fluorometric TUNEL System	Promega, Cat No. G3250	Tunel Assay
	Vectashield antifade mounting media with DAPI	Vector Laboratories, H-1200
	Membrane Blocking Solution	Life technologies, Cat No. 000105	Western Blot
	Basic chemicals for Westernblotting, Immunohistochemistry and RT PCR	Fisher Scientific	Western Blot, Immunohistochemistry, RT PCR
	Western Blot related TrisGlycineSDS, TrisGlycine buffer, Nitrocellulose membranes	Fisher Scientific	Western Blot
	TRIzol	Invitrogen, 15596018	RT PCR
	Chloroquine	Sigma Aldrich	Autophagic Flux Assay
	Lipofectamine RNAiMAX	Life Technologies, 13778075	Cell Transfection
	siControl or siTMEM55B	Ambion Silencer	Cell transfection and gene knockdown
	PlasmoTest™ - Mycoplasma Detection Kit	Invivogen, rep-pt1	Cell-based assay for the detection of mycoplasma in cell cultures
